# C19ORF66 broadly escapes viral-induced endonuclease cleavage and restricts Kaposi’s Sarcoma Associated Herpesvirus (KSHV)

**DOI:** 10.1101/506410

**Authors:** William Rodriguez, Aman Srivastav, Mandy Muller

## Abstract

One striking characteristic of certain herpesviruses is their ability to induce rapid and widespread RNA decay in order to gain access to host resources. This phenotype is induced by viral endoribonucleases, including SOX in KSHV, muSOX in MHV68, BGLF5 in EBV and vhs in HSV-1. Here, we performed comparative RNA-seq upon expression of these herpesviral endonucleases in order to characterize their effect on the host transcriptome. Consistent with previous reports, we found that approximately two thirds of transcripts are downregulated in cells expressing any of these viral endonucleases. Among transcripts spared from degradation, we uncovered a cluster of transcripts that systematically escape degradation from all tested endonucleases. Among these escapees, we identified C19ORF66 and reveal that like the previously identified escapees, this transcript is protected from degradation by its 3’UTR. We then show that C19ORF66, a known anti-viral protein, is a potent KSHV restriction factor, suggesting that its ability to escape viral cleavage may be an important component of the host response to viral infection. Collectively, our comparative approach is a powerful tool to pinpoint key regulators of the viral-host interplay and led us to uncover a novel KSHV regulator.
