## Supplementary material for "C19ORF66 broadly escapes viral-induced endonuclease cleavage and restricts Kaposi’s Sarcoma Associated Herpesvirus (KSHV)": Table S2

### Sheet: SOX
geneSymbol	SOX Fold	log2 SOX
C19orf66	18463.1	14.1724
RAET1E	314.008	8.29466
HCST	89.1517	6.47819
OR13A1	83.1014	6.3768
FPR3	76.4563	6.25656
CLCNKB	72.8803	6.18746
BRDT	67.9743	6.08692
PRAC2	57.4959	5.84539
PRLHR	52.7264	5.72045
RNF39	48.843	5.61008
C17orf78	47.9415	5.5832
NOXO1	45.5772	5.51024
C4orf48	41.3731	5.37062
CCDC149	34.76	5.11936
ARMC10	33.8527	5.0812
C3orf30	33.6177	5.07115
POM121L2	33.3534	5.05976
C11orf70	28.8167	4.84883
GUCA1A	26.3755	4.72113
NKG7	24.1114	4.59164
HBG1	22.8846	4.5163
CNFN	22.6551	4.50176
CHRNB4	20.6203	4.36599
PPP1R1B	20.4525	4.35421
SLFN14	20.3133	4.34435
ADAMTS4	19.7206	4.30163
PNMT	19.4752	4.28357
CPNE9	17.2689	4.1101
STMN4	16.7655	4.06742
CRYBB2	14.9867	3.90561
GPR182	14.9867	3.90561
SYNDIG1	14.9867	3.90561
LRTM2	14.9734	3.90433
ADCY4	14.8336	3.8908
PARVG	14.7007	3.87782
TMEM169	14.4404	3.85204
SPATA45	14.385	3.84649
BTN1A1	14.0848	3.81606
CFHR1	13.1822	3.72052
FGF8	13.0013	3.70058
TMC2	12.8579	3.68458
TP53TG3E	12.6033	3.65573
NAALADL1	11.9659	3.58085
FAM167B	11.8142	3.56245
SYCE1	11.7924	3.55978
C11orf16	11.4027	3.5113
KCNJ6	11.2855	3.4964
VSIG1	10.9073	3.44722
PPP1R27	10.3367	3.36971
TERC	10.0453	3.32844
TAGAP	10.0418	3.32794
SAA1	9.98909	3.32035
MEIOB	9.90292	3.30785
FAM182B	9.77013	3.28838
GAPDHS	9.7373	3.28352
ACVRL1	9.05786	3.17917
IL5	8.51838	3.09058
ADAMTS18	8.40383	3.07105
DNM1P41	8.39031	3.06872
MFNG	7.97241	2.99502
C17orf47	7.78866	2.96137
C1orf234	7.67764	2.94066
VMO1	7.49689	2.90629
TEX19	7.41201	2.88987
CFAP73	7.25914	2.8598
ARL14	7.04208	2.816
ARHGAP6	6.57994	2.71807
KCNK6	6.4602	2.69158
ATP1B4	6.06589	2.60072
HSD17B8	5.83662	2.54513
WDFY4	5.2727	2.39854
HPN	5.11722	2.35536
CD247	4.75942	2.25078
CCDC54	4.39379	2.13547

### Sheet: muSOX
geneSymbol	muSOX Fold	log2 muSOX
C19orf66	2683.88	11.3901
RAET1E	362.514	8.50189
BRDT	127.806	6.99781
SLFN14	98.4358	6.62111
HPN	86.7659	6.43906
PRLHR	84.0008	6.39233
FPR3	83.6933	6.38704
C3orf30	75.3484	6.23551
GPR182	72.2466	6.17486
CFHR1	53.6383	5.74519
VMO1	52.0442	5.70166
KCNJ6	48.5746	5.60213
CNFN	46.6759	5.5446
C17orf47	45.6622	5.51293
ATP1B4	44.7527	5.4839
OR13A1	40.2647	5.33144
C4orf48	36.8562	5.20383
RNF39	36.8352	5.20301
CCDC149	36.3901	5.18548
ADAMTS18	34.9764	5.12831
NKG7	31.863	4.99381
KCNK6	30.1569	4.91442
ARMC10	30.0357	4.90861
C11orf16	29.3875	4.87713
NAALADL1	29.2418	4.86996
CHRNB4	28.0862	4.81179
TMC2	26.783	4.74325
CD247	26.6867	4.73805
PNMT	25.7452	4.68623
GAPDHS	23.5559	4.55801
CFAP73	21.9892	4.45872
TAGAP	21.8072	4.44673
TERC	20.2627	4.34076
CRYBB2	18.9568	4.24465
C17orf78	18.4211	4.20329
SYNDIG1	18.4176	4.20301
C1orf234	17.5289	4.13167
BTN1A1	17.3264	4.1149
GUCA1A	16.8078	4.07106
CPNE9	16.5184	4.046
STMN4	15.2239	3.92827
LRTM2	14.997	3.9066
WDFY4	14.0874	3.81633
PPP1R1B	13.564	3.76171
HBG1	13.5578	3.76105
ADAMTS4	12.5777	3.65279
DNM1P41	12.4941	3.64318
CCDC54	12.2782	3.61803
MFNG	11.512	3.52507
POM121L2	11.2014	3.4856
FAM167B	10.9865	3.45767
PPP1R27	10.8897	3.4449
ARL14	10.8784	3.4434
FAM182B	10.4786	3.38938
ARHGAP6	10.0284	3.32602
SYCE1	10.0178	3.3245
SPATA45	9.47845	3.24465
IL5	9.40853	3.23397
TEX19	9.23075	3.20645
ADCY4	9.20562	3.20251
NOXO1	8.83826	3.14376
C11orf70	8.74908	3.12913
PARVG	8.72354	3.12491
TMEM169	8.14187	3.02536
CLCNKB	8.05776	3.01038
MEIOB	7.88558	2.97922
SAA1	7.66702	2.93867
VSIG1	6.83593	2.77314
PRAC2	5.5896	2.48275
FGF8	5.41834	2.43785
ACVRL1	5.29994	2.40598
HCST	4.43727	2.14967
TP53TG3E	4.38499	2.13257
HSD17B8	3.22658	1.69

### Sheet: BGLF5
geneSymbol	BGLF5 fold	log2 BGLF5
C19orf66	3526.7	11.7841
NOXO1	1045.07	10.0294
BRDT	313.985	8.29455
WDFY4	197.385	7.62487
ARHGAP6	130.748	7.03065
CNFN	89.0027	6.47578
RAET1E	87.6346	6.45343
FPR3	47.617	5.5734
C4orf48	46.8263	5.54925
CFHR1	46.8028	5.54852
VMO1	46.4865	5.53874
POM121L2	44.5025	5.47581
CHRNB4	42.5668	5.41166
CLCNKB	40.662	5.34561
KCNK6	40.527	5.34081
C17orf78	37.7889	5.23989
OR13A1	32.4063	5.0182
PRLHR	31.4627	4.97557
HPN	31.426	4.97389
CPNE9	29.1522	4.86553
PPP1R1B	27.4859	4.78062
CD247	26.2577	4.71467
HCST	25.5473	4.6751
ARMC10	24.5933	4.62019
TMC2	22.0541	4.46297
GPR182	21.2378	4.40856
NAALADL1	17.7013	4.14578
CCDC54	15.8624	3.98754
STMN4	15.7755	3.97961
KCNJ6	15.7313	3.97556
SLFN14	15.6	3.96347
TAGAP	15.3715	3.94219
C3orf30	15.3545	3.94059
GUCA1A	15.3442	3.93962
FAM167B	15.3372	3.93897
C17orf47	14.9952	3.90643
MFNG	14.6828	3.87605
CCDC149	14.6207	3.86994
TMEM169	14.0843	3.81601
C1orf234	13.4971	3.75458
CFAP73	13.4902	3.75384
TERC	13.2833	3.73154
ADAMTS18	13.2155	3.72416
ATP1B4	12.416	3.63413
NKG7	12.2246	3.61171
GAPDHS	12.1972	3.60848
ADCY4	11.9645	3.58069
SAA1	10.7481	3.426
PNMT	10.548	3.3989
DNM1P41	10.4875	3.3906
PPP1R27	10.2062	3.35138
TP53TG3E	9.97452	3.31825
ADAMTS4	9.38846	3.23089
BTN1A1	8.88373	3.15117
IL5	8.72111	3.12451
TEX19	8.24603	3.0437
PARVG	8.07387	3.01326
SYNDIG1	7.86563	2.97556
C11orf16	7.81382	2.96603
SYCE1	7.66892	2.93902
ARL14	7.66862	2.93897
RNF39	7.66858	2.93896
ACVRL1	7.36523	2.88073
LRTM2	7.29722	2.86735
VSIG1	7.11317	2.83049
HBG1	6.82787	2.77144
FGF8	6.48828	2.69784
C11orf70	6.40526	2.67926
MEIOB	5.90398	2.56169
PRAC2	5.70191	2.51144
FAM182B	5.5812	2.48057
SPATA45	5.24376	2.3906
CRYBB2	5.1124	2.354
HSD17B8	3.17795	1.6681

### Sheet: vhs
geneSymbol	vhs Fold	log2 vhs
C19orf66	6399.91	12.6438
NOXO1	457.749	8.83841
BRDT	425.412	8.73272
SLFN14	151.998	7.2479
CCDC149	112.297	6.81117
RAET1E	109.909	6.78017
CHRNB4	101.878	6.67069
RNF39	98.9371	6.62844
OR13A1	95.9425	6.5841
FPR3	91.0624	6.50878
NKG7	90.6269	6.50187
C17orf78	66.2759	6.05041
FAM167B	65.9414	6.04311
PPP1R1B	63.616	5.99132
ARMC10	62.5007	5.9658
PPP1R27	57.4278	5.84368
POM121L2	55.7634	5.80125
KCNJ6	54.8664	5.77785
C4orf48	49.8533	5.63962
ATP1B4	49.5872	5.6319
PRLHR	49.4689	5.62845
GUCA1A	40.3053	5.3329
GAPDHS	35.0004	5.1293
TMC2	34.9169	5.12585
CFAP73	33.8956	5.08303
C1orf234	33.7343	5.07615
CNFN	33.2754	5.05638
NAALADL1	32.0423	5.00191
HPN	31.8373	4.99265
TERC	28.5044	4.83311
HCST	27.6749	4.79051
C17orf47	25.6661	4.68179
ADAMTS18	25.6426	4.68047
CPNE9	24.6615	4.62419
VSIG1	23.2225	4.53745
C11orf16	22.6138	4.49913
CRYBB2	22.184	4.47145
GPR182	21.8278	4.4481
BTN1A1	21.0079	4.39286
STMN4	20.6107	4.36532
MFNG	19.9493	4.31827
ADCY4	19.5691	4.2905
C11orf70	18.1008	4.17798
TAGAP	17.8782	4.16013
SYNDIG1	16.6379	4.0564
CCDC54	16.608	4.05381
C3orf30	16.3894	4.03469
VMO1	16.379	4.03378
CFHR1	16.3716	4.03312
KCNK6	14.5914	3.86705
DNM1P41	14.4255	3.85055
SAA1	13.7521	3.78158
CD247	13.7366	3.77995
PRAC2	13.1805	3.72034
ADAMTS4	12.7693	3.67461
ARL14	11.0326	3.46371
CLCNKB	10.9157	3.44833
IL5	10.265	3.35966
TP53TG3E	10.2477	3.35723
ACVRL1	10.2149	3.35261
ARHGAP6	9.91827	3.31009
TMEM169	9.7336	3.28297
TEX19	9.71088	3.2796
PARVG	8.90819	3.15513
FAM182B	8.87934	3.15045
FGF8	8.87021	3.14897
SYCE1	8.36387	3.06417
PNMT	8.1834	3.0327
MEIOB	7.48859	2.90469
LRTM2	7.12308	2.8325
WDFY4	6.61969	2.72676
HSD17B8	6.60977	2.7246
SPATA45	5.45694	2.44809
HBG1	5.07539	2.34352
